# Hydroxyl radical footprinting analysis of a human haptoglobin-hemoglobin complex

**DOI:** 10.1101/2021.09.20.461051

**Authors:** Dmitry S. Loginov, Jan Fiala, Peter Brechlin, Gary Kruppa, Petr Novak

**Affiliations:** BioCeV - Institute of Microbiology of the CAS, Prumyslova 595, CZ-252 50 Vestec, Czech Republic; Orekhovich Institute of Biomedical Chemistry, Pogodinskaja str. 10, 119191, Moscow, Russia; Faculty of Science, Charles University, Hlavova 8, CZ-128 20 Prague, Czech Republic; Bruker Daltonik GmbH, Fahrenheitstraße 4, 28359 Bremen, Germany; Bruker s.r.o., Prazakova 60, 619 00 Brno, Czech Republic

**Author notes:** To whom correspondence should be addressed (D. Loginov); (P. Novak).

**Keywords:** FPOP, footprinting, haptoglobin, hemoglobin, timsTOF Pro

## Abstract

Methods of structural mass spectrometry have become more popular to study protein structure and dynamics. Among them, fast photochemical oxidation of proteins (FPOP) has several advantages such as irreversibility of modifications and more facile determination of the site of modification with single residue resolution. In the present study, FPOP analysis was applied to study the hemoglobin (Hb) – haptoglobin (Hp) complex allowing identification of respective regions altered upon the complex formation. Oxidative modifications were precisely localized on specific residues using a timsTOF Pro mass spectrometer. The data allowed determination of amino acids directly involved in Hb – Hp interactions and those located outside of the interaction interface yet affected by the complex formation. Data are available via ProteomeXchange with identifier PXD021621.
