## Supplemental table 1 for "Hydroxyl radical footprinting analysis of a human haptoglobin-hemoglobin complex"

### Sheet: HpB
Peptide		Position of AA		Modification	Modification ratio
Start	End	in pept	in prot		HpB_complex	HpB
1	9	H5	5	His->Asp	0.00345729	0.00791446
				His->Asn	0.00647797	0.0118181
				His-10Da	0.00329105	0.00326762
				His+5Da	0.0069493	0.00617326
				carbonyl	0.00165635	0.00647486
				oxidation	0.0766592	0.145362
		L6	6	oxidation	0.0128024	0.0234955
				carbonyl	0.00918877	0.00360631
1	17	H5	5	His-10Da	0.00569813	0.00964114
				His+5Da	0.00734171	0.00562277
10	17	W5	14	oxidation	0.00172097	0.00427391
				dioxidation	0.0100294	0.0593238
				trioxidation	0	0.00466056
42	54	H6	47	His->Asp	0.00157066	0
				His-10Da	0.00512697	0.00495861
				His+5Da	0.00318985	0.002503
				oxidation	0.0171169	0
101	109	C5	105	dioxidation	0.0245966	0.00759661
				trioxidation	0.0426247	0.0341699
117	125	w7	123	oxidation	0.0676343	0.038996
				dioxidation	0.0360507	0.118076
126	136	F4	129	oxidation	0.0725443	0.0820593
				dioxidation	0.0008651	0.0181668
		H9	134	His->Asn	0.00316456	0.00707271
				His->Asp	0	0.00398301
				His+5Da	0.0049908	0.00389776
137	150	M3	139	Met-32	0	0.00804117
				oxidation	0.28044	0.405257
231	240	W7	237	oxidation	0.135348	0.161574
				dioxidation	0.213276	0.0346083
				trioxidation	0.00593035	-

### Sheet: HbA
Peptide		Position of AA		Modification	Modification ratio
Start	End	in pept	in prot		HbA_complex	HbA
1	11	P4	4	carbonyl	0.0499221	0.0427747
				oxidation	0.211727	0.0786624
1	16	W14	14	oxidation	0.0638231	0.107602
				dioxidation	0.106023	0.317076
				trioxidation	0.00713825	0.0135798
17	31	H4	20	His->Asn	0.00921696	0.00536059
				His->Asp	0.0121237	0.00358976
				His-10Da	0.05377	0.0317426
				His+5Da	0.0188235	0.0608107
				carbonyl	0.00289709	0.00420436
				oxidation	0.132311	0.0141692
		Y8	24	oxidation	0.042031	0.0780049
				dioxidation	0	0.00225678
32	40	L3	34	carbonyl	0.00291305	0.00324448
				oxidation	0.0149036	0.0308466
41	56	F6	46	oxidation	0.00933406	-
				dioxidation	0.0110549	-
41	60	Y2	42	oxidation	0.106476	-
				dioxidation	0.00244338	-
		F3	43	oxidation	0.0151875	-
				dioxidation	0.016249	-
		H5	45	His-10Da	0.00653582	-
				His+5Da	0.0207182	-
		H10	50	His->Asn	0.00994657	-
				His+5Da	0.0261735	-
				oxidation	0.0531331	-

### Sheet: HbB
Peptide		Position of AA		Modification	Modification ratio
Start	End	in pept	in prot		HbB_complex	HbB
1	8	H2	2	His->Asn	0.0262933	0.0544756
				His->Asp	0.0237696	0.0508658
				His-10Da	0.00439621	0.00131205
				His+5Da	0.0249864	0.0226108
9	17	L6	14	carbonyl	0.00949782	0.00879554
				oxidation	0.0188179	0.0140263
		W7	15	oxidation	0.18135	0.141162
				dioxidation	0.146587	0.183722
				trioxidation	0.00825901	0.0152845
18	30	V6	23	carbonyl	0.00840459	0.0121181
				oxidation	0.0277805	0
31	40	W7	37	dioxidation	0.0513585	0.10237
				trioxidation	0.00386588	0.0155105
41	61	M15	55	Met-32	0.0271948	0
				oxidation	0.243644	0
83	95	C11	93	dioxidation	0	0.049813
				trioxidation	0.420275	0.738092
96	104	H2	97	His->Asn	0.00701436	0.00840211
				His->Asp	0.0180355	0.0243057
				His-10Da	0.0070201	0.00181557
				His+5Da	0.00661518	0.00656815
105	120	C8	112	trioxidation	0.218945	0.267369
				dioxidation	0.0938716	0
133	144	H11	143	His->Asn	0	0.00751789
				His->Asp	0	0.0123088
				His+5Da	0.03212	0.0388371
133	146	H11	143	oxidation	0.0341634	0.0133282
				His->Asp	0.00586818	0.00520253
				His+5Da	0	0.00110213
		H14	146	His->Asn	0.012623	0.00568674
				His->Asp	0.019976	0
				His+5Da	0.0574928	0.00891881
				His-10Da	0	0.0183804
